# BrainBridge Characterizes Key Factors affecting Alzheimer’s Disease and Associated Phenotypes

**DOI:** 10.64898/2025.12.03.692255

**Authors:** Tianyu Liu, Minsheng Hao, Eric Sun, Yaroslav Markov, Le Zhang, James Zou, Hongyu Zhao

## Abstract

Single-cell RNA sequencing (scRNA-seq) has significantly advanced our understanding of Alzheimer’s disease and aging by revealing cellular heterogeneity and shifts in cell-type composition between diseased/old and healthy/young individuals. However, few existing studies utilize the rich information in single-cell transcriptomic atlases for robust patient-level modeling and biological feature selection. To address this gap, we present BrainBridge, a deep learning-based framework designed to integrate atlas-scale single-cell transcriptomic data with phenotypic information to model the biomolecular complexity of the human brain. BrainBridge functions both as a powerful predictor and an embedding model for representing sample-level expression profiles and covariates through comprehensive benchmarking. We also demonstrate its effectiveness in prioritizing key genes and cell types associated with disease progression, aging, and sex differences. We further validate our findings using external resources, including genome-wide and epigenome-wide association studies (GWAS and EWAS), spatial transcriptomics, and perturb-seq experiments. Finally, we deploy BrainBridge within an interactive, agent-powered interface that enables intuitive and user-friendly model interactions, promoting broader accessibility and application in biomedical research.
