## Supplementary figures, supplementary files 1 for "BrainBridge Characterizes Key Factors affecting Alzheimer’s Disease and Associated Phenotypes"

### Sheet: ROSMAP
# cells	# genes	# cell types	download link
1427730	21797	12	https://www.synapse.org/Synapse:syn52293442

### Sheet: ABCA
# cells	# genes	# cell types	download link
2773812	21797	12 (after refinement)	https://portal.brain-map.org/atlases-and-data/bkp/abc-atlas

### Sheet: ST
# spots	# genes	download link
115451	36601	https://www.ncbi.nlm.nih.gov/geo/query/acc.cgi?acc=GSE233208
